# Different temporal trends in vascular plant and bryophyte communities along elevational gradients over four decades of warming

**DOI:** 10.1101/2020.03.17.994814

**Authors:** Antoine Becker-Scarpitta, Diane Auberson-Lavoie, Raphael Aussenac, Mark Vellend

## Abstract

Despite many studies showing biodiversity responses to warming, the generality of such responses across taxonomic groups remains unclear. Very few studies have tested for evidence of bryophyte community responses to warming, even though bryophytes are major contributors to diversity and functioning in many ecosystems. Here we report an empirical study comparing long-term change of bryophyte and vascular plant communities in two sites with contrasting long-term warming trends, using “legacy” botanical records as a baseline for comparison with contemporary resurveys. We hypothesized that ecological changes would be greater in sites with a stronger warming trend, and that vascular plant communities, with narrower climatic niches, would be more sensitive than bryophyte communities to climate warming. For each taxonomic group in each site, we quantified the magnitude of changes in species’ distributions along the elevation gradient, species richness, and community composition. We found contrasted temporal changes in bryophyte vs. vascular plant communities, which only partially supported the warming hypothesis. In the area with a stronger warming trend, we found a significant increase of local diversity and beta-diversity for vascular plants, but not for bryophytes. Presence absence data did not provide sufficient power to detect elevational shifts in species distributions. The patterns observed for bryophytes are in accordance with recent literature showing that local diversity can remain unchanged despite strong changes in composition. Regardless of whether one taxon is systematically more or less sensitive to environmental change than another, our results suggest that vascular plants cannot be used as a surrogate for bryophytes in terms of predicting the nature and magnitude of responses to warming. Thus, to assess overall biodiversity responses to global change, abundance data from different taxonomic groups and different community properties need to be synthesized.
