## Supplementary_S3_elev_occurrence for "Different temporal trends in vascular plant and bryophyte communities along elevational gradients over four decades of warming"

### Sheet: Vasc_elev_occ_FM
Appendix S3 - Mean species elevation in meter and sum of occurrences for bryophytes and vascular plants for original and recent survey in Forillon and Mont-Mégantic
			Elevation (m)		Occurrences
Species	Strate	Park	Original	Rencent	Original	Recent
Atrichum_altecristatum	bryophytes	PN_Forillon	0	83	0	1
Aulacomnium_palustre	bryophytes	PN_Forillon	0	104.5	0	1
Barbilophozia_hatcheri	bryophytes	PN_Forillon	317	219.7	3	5
Bazzania_trilobata	bryophytes	PN_Forillon	107.2	118.4	5	5
Blepharostoma_trichophyllum	bryophytes	PN_Forillon	112	128	1	2
Brachythecium_campestre	bryophytes	PN_Forillon	0	115.364	0	11
Brachythecium_curtum	bryophytes	PN_Forillon	215.333	223.412	24	17
Brachythecium_erytrorhizon	bryophytes	PN_Forillon	81	0	1	0
Brachythecium_reflexum	bryophytes	PN_Forillon	171.357	258.875	7	4
Brachythecium_velutinum	bryophytes	PN_Forillon	64.5	0	1	0
Brotherella_recurvans	bryophytes	PN_Forillon	0	305	0	1
Bryhnia_novae-angliae	bryophytes	PN_Forillon	118	0	1	0
Bryum_creberrimum	bryophytes	PN_Forillon	0	199	0	1
Callicladium_haldanianum	bryophytes	PN_Forillon	119.833	128.812	3	8
Calypogeia_integristipula	bryophytes	PN_Forillon	0	185.167	0	3
Campyliadelphus_chrysophyllus	bryophytes	PN_Forillon	0	131.75	0	2
Campylophyllum_hispidulum	bryophytes	PN_Forillon	64.5	0	1	0
Cephalozia_media	bryophytes	PN_Forillon	497.5	0	1	0
Chiloscyphus_polyanthos	bryophytes	PN_Forillon	0	214	0	1
Climacium_dendroides	bryophytes	PN_Forillon	118	68.5	1	2
Dicranella_heteromalla	bryophytes	PN_Forillon	0	232	0	1
Dicranum_fuscescens	bryophytes	PN_Forillon	230.367	265	30	5
Dicranum_majus	bryophytes	PN_Forillon	219.167	252.955	12	11
Dicranum_montanum	bryophytes	PN_Forillon	144.333	217.976	3	21
Dicranum_polysetum	bryophytes	PN_Forillon	94.5	212.765	3	17
Dicranum_scoparium	bryophytes	PN_Forillon	195.609	195.266	32	32
Dicranum_viride	bryophytes	PN_Forillon	0	151	0	1
Eurhynchiastrum_pulchellum	bryophytes	PN_Forillon	109.5	0	2	0
Fissidens_bryoides	bryophytes	PN_Forillon	0	199	0	1
Geocalyx_graveolens	bryophytes	PN_Forillon	123.5	0	1	0
Herzogiella_striatella	bryophytes	PN_Forillon	0	169.5	0	2
Hylocomiastrum_umbratum	bryophytes	PN_Forillon	190.963	242.607	27	14
Hylocomium_splendens	bryophytes	PN_Forillon	149.125	139.167	4	3
Hypnum_lindbergii	bryophytes	PN_Forillon	134.333	54	3	1
Hypnum_pallescens	bryophytes	PN_Forillon	340.667	0	3	0
Hypnum_plicatulum	bryophytes	PN_Forillon	0	229.5	0	1
Jamesoniella_autumnalis	bryophytes	PN_Forillon	0	200.5	0	2
Jungermannia_leiantha	bryophytes	PN_Forillon	497.5	81.5	1	1
Lepidozia_reptans	bryophytes	PN_Forillon	243.812	149.75	8	2
Lophozia_bicrenata	bryophytes	PN_Forillon	0	366.75	0	2
Marchantia_polymorpha	bryophytes	PN_Forillon	118	0	1	0
Mnium_lycopodioides	bryophytes	PN_Forillon	0	153	0	2
Mnium_spinulosum	bryophytes	PN_Forillon	0	305	0	1
Paraleucobryum_longifolium	bryophytes	PN_Forillon	81	0	1	0
Plagiochila_porelloides	bryophytes	PN_Forillon	118	128.917	1	6
Plagiomnium_ciliare	bryophytes	PN_Forillon	0	81.5	0	1
Plagiomnium_cuspidatum	bryophytes	PN_Forillon	123.75	146.5	2	4
Plagiomnium_medium	bryophytes	PN_Forillon	0	111.5	0	2
Plagiothecium_cavifolium	bryophytes	PN_Forillon	0	164.667	0	3
Plagiothecium_denticulatum	bryophytes	PN_Forillon	81	0	1	0
Plagiothecium_laetum	bryophytes	PN_Forillon	0	363.8	0	5
Pleurozium_schreberi	bryophytes	PN_Forillon	226.125	217.422	24	32
Pohlia_nutans	bryophytes	PN_Forillon	0	149.75	0	2
Polytrichastrum_alpinum	bryophytes	PN_Forillon	0	157.375	0	4
Polytrichastrum_formosum	bryophytes	PN_Forillon	0	369.2	0	5
Polytrichastrum_pallidisetum	bryophytes	PN_Forillon	0	204.75	0	2
Polytrichum_commune	bryophytes	PN_Forillon	177.5	0	1	0
Polytrichum_juniperinum	bryophytes	PN_Forillon	295.5	132.5	12	12
Pseudocalliergon_brevifolium	bryophytes	PN_Forillon	0	166.5	0	1
Pseudoleskeella_tectorum	bryophytes	PN_Forillon	0	119.812	0	8
Ptilidium_ciliare	bryophytes	PN_Forillon	0	504	0	1
Ptilium_crista-castrensis	bryophytes	PN_Forillon	232.6	257.05	15	10
Rhizomnium_magnifolium	bryophytes	PN_Forillon	129	0	2	0
Rhynchostegium_serrulatum	bryophytes	PN_Forillon	0	108.5	0	1
Rhytidiadelphus_squarrosus	bryophytes	PN_Forillon	118	0	1	0
Rhytidiadelphus_triquetrus	bryophytes	PN_Forillon	150.333	127.917	6	6
Sanionia_uncinata	bryophytes	PN_Forillon	115	115	1	1
Sphagnum_sp	bryophytes	PN_Forillon	118	375.833	1	3
Tetraphis_pellucida	bryophytes	PN_Forillon	139.25	138.5	2	1
Thuidium_delicatum	bryophytes	PN_Forillon	169.5	118.833	3	3
Tortella_tortuosa	bryophytes	PN_Forillon	0	64.5	0	1
Trichocolea_tomentella	bryophytes	PN_Forillon	129	0	2	0
Atrichum_altecristatum	bryophytes	PN_Megantic	492.6	597.371	1	17
Atrichum_crispulum	bryophytes	PN_Megantic	583.45	514.2	4	2
Barbilophozia_attenuata	bryophytes	PN_Megantic	1016.2	0	1	0
Barbilophozia_hatcheri	bryophytes	PN_Megantic	1016.2	0	1	0
Bazzania_trilobata	bryophytes	PN_Megantic	777.656	640.267	9	12
Brachythecium_acutum	bryophytes	PN_Megantic	0	492.6	0	1
Brachythecium_campestre	bryophytes	PN_Megantic	0	753.325	0	4
Brachythecium_curtum	bryophytes	PN_Megantic	632.143	761.289	7	9
Brachythecium_populeum	bryophytes	PN_Megantic	612.25	0	2	0
Brachythecium_reflexum	bryophytes	PN_Megantic	616.743	783.6	7	1
Brachythecium_rotaeanum	bryophytes	PN_Megantic	0	614.2	0	1
Brotherella_recurvans	bryophytes	PN_Megantic	752.58	0	25	0
Bryhnia_novae-angliae	bryophytes	PN_Megantic	587.158	614.65	12	4
Caliergonella_cuspidata	bryophytes	PN_Megantic	0	607.133	0	3
Callicladium_haldanianum	bryophytes	PN_Megantic	564.244	628.844	9	9
Calligeron_cordifolium	bryophytes	PN_Megantic	465.6	0	1	0
Calypogeia_neesiana	bryophytes	PN_Megantic	0	782.6	0	2
Cephalozia_media	bryophytes	PN_Megantic	877.4	0	1	0
Climacium_dendroides	bryophytes	PN_Megantic	465.6	0	1	0
Conocephalum_salebrosum	bryophytes	PN_Megantic	0	576.1	0	1
Dicranella_heteromalla	bryophytes	PN_Megantic	0	626.05	0	2
Dicranowiesia_crispula	bryophytes	PN_Megantic	0	459.8	0	1
Dicranum_flagellare	bryophytes	PN_Megantic	588.967	459.8	3	1
Dicranum_fulvum	bryophytes	PN_Megantic	541	0	1	0
Dicranum_fuscescens	bryophytes	PN_Megantic	795.752	618.85	21	2
Dicranum_montanum	bryophytes	PN_Megantic	827.487	702.981	8	16
Dicranum_polysetum	bryophytes	PN_Megantic	0	588.59	0	10
Dicranum_scoparium	bryophytes	PN_Megantic	596.645	770.1	11	21
Dicranum_viride	bryophytes	PN_Megantic	0	577.05	0	2
Diphyscium_foliosum	bryophytes	PN_Megantic	0	597.7	0	1
Fissidens_osmundoides	bryophytes	PN_Megantic	0	606.1	0	1
Herzogiella_striatella	bryophytes	PN_Megantic	0	625.5	0	1
Hygroamblystegium_varium	bryophytes	PN_Megantic	597.7	0	1	0
Hygrohypnum_eurygium	bryophytes	PN_Megantic	0	722.3	0	1
Hylocomiastrum_umbratum	bryophytes	PN_Megantic	789.225	796.378	4	18
Hylocomium_splendens	bryophytes	PN_Megantic	685.05	742.8	4	4
Hypnum_cupressiforme	bryophytes	PN_Megantic	0	798.525	0	4
Hypnum_curvifolium	bryophytes	PN_Megantic	0	749.54	0	10
Hypnum_pallescens	bryophytes	PN_Megantic	618.718	0	11	0
Jungermannia_leiantha	bryophytes	PN_Megantic	800.85	0	2	0
Lepidozia_reptans	bryophytes	PN_Megantic	963.333	823.3	3	2
Mnium_spinulosum	bryophytes	PN_Megantic	581.1	0	1	0
Oncophorus_wahlenbergii	bryophytes	PN_Megantic	0	775.3	0	1
Paraleucobryum_longifolium	bryophytes	PN_Megantic	705.473	523.35	15	2
Pellia_epiphylla	bryophytes	PN_Megantic	0	708.15	0	2
Plagiochila_porelloides	bryophytes	PN_Megantic	0	641.1	0	1
Plagiomnium_ciliare	bryophytes	PN_Megantic	530.178	594.72	9	5
Plagiomnium_cuspidatum	bryophytes	PN_Megantic	622.543	606.2	7	2
Plagiomnium_medium	bryophytes	PN_Megantic	495.95	622.325	2	4
Plagiothecium_curvifolium	bryophytes	PN_Megantic	459.8	654.4	1	1
Plagiothecium_denticulatum	bryophytes	PN_Megantic	476.633	625.5	3	1
Plagiothecium_laetum	bryophytes	PN_Megantic	711.617	663.3	6	3
Pleurozium_schreberi	bryophytes	PN_Megantic	918.791	774.015	11	13
Pohlia_nutans	bryophytes	PN_Megantic	995.167	805.35	3	2
Polytrichastrum_alpinum	bryophytes	PN_Megantic	0	576.1	0	1
Polytrichastrum_formosum	bryophytes	PN_Megantic	0	992.55	0	2
Polytrichastrum_longisetum	bryophytes	PN_Megantic	0	553.35	0	2
Polytrichastrum_pallidisetum	bryophytes	PN_Megantic	745.245	686.197	22	33
Polytrichum_commune	bryophytes	PN_Megantic	0	563.6	0	3
Porella_platyphylla	bryophytes	PN_Megantic	597.7	0	1	0
Pseudotaxiphyllum_distichaceum	bryophytes	PN_Megantic	877.4	581.1	1	1
Ptilidium_pulcherrimum	bryophytes	PN_Megantic	877.4	0	1	0
Ptilium_crista-castrensis	bryophytes	PN_Megantic	728.6	794.871	5	7
Rhizomnium_appalachianum	bryophytes	PN_Megantic	0	550.45	0	2
Rhizomnium_pseudopunctatum	bryophytes	PN_Megantic	0	772.8	0	1
Rhizomnium_punctatum	bryophytes	PN_Megantic	660.06	674.5	5	3
Rhytidiadelphus_squarrosus	bryophytes	PN_Megantic	465.6	0	1	0
Rhytidiadelphus_triquetrus	bryophytes	PN_Megantic	465.6	0	1	0
Sphagnum_sp	bryophytes	PN_Megantic	628.85	707.487	6	8
Tetraphis_pellucida	bryophytes	PN_Megantic	798.514	621.9	7	2
Thuidium_delicatum	bryophytes	PN_Megantic	536.9	578.35	3	4
Acer_spicatum	understorey	PN_Forillon	190.907	189.205	43	44
Actaea_sp	understorey	PN_Forillon	167.5	219.333	6	6
Amelanchier_sp	understorey	PN_Forillon	214.065	214.611	23	18
Anaphalis_margaritacea	understorey	PN_Forillon	104.5	301	1	2
Apocynum_androsaemifolium	understorey	PN_Forillon	121	0	2	0
Aralia_nudicaulis	understorey	PN_Forillon	195.411	196.19	45	42
Asplenium_viride	understorey	PN_Forillon	0	229.5	0	1
Athyrium_filix_femina	understorey	PN_Forillon	131.562	176.917	8	6
Botrychium_virginianum	understorey	PN_Forillon	110.5	0	2	0
Caltha_palustris	understorey	PN_Forillon	129	0	2	0
Carex_arctata	understorey	PN_Forillon	150.071	104.5	7	1
Carex_sp	understorey	PN_Forillon	129	119.214	2	7
Chimaphila_umbellata	understorey	PN_Forillon	164.091	151.382	22	17
Chrysosplenium_americanum	understorey	PN_Forillon	140	0	1	0
Circaea_alpina	understorey	PN_Forillon	153.167	111.5	3	2
Clintonia_borealis	understorey	PN_Forillon	200.779	198.808	43	39
Conioselinum_chinense	understorey	PN_Forillon	140	0	1	0
Coptis_trifolia	understorey	PN_Forillon	233.214	291.188	14	8
Cornus_alternifolia	understorey	PN_Forillon	177.6	132.143	10	14
Cornus_canadensis	understorey	PN_Forillon	197.539	207.132	38	38
Cornus_sericea	understorey	PN_Forillon	123.938	169	8	10
Corylus_cornuta	understorey	PN_Forillon	163.983	159.632	29	34
Cystopteris_bulbifera	understorey	PN_Forillon	0	140	0	1
Cystopteris_fragilis	understorey	PN_Forillon	0	229.5	0	1
Diervilla_lonicera	understorey	PN_Forillon	131.1	136.5	5	7
Dryopteris_carthusiana	understorey	PN_Forillon	206.591	203.129	33	35
Epigaea_repens	understorey	PN_Forillon	229.5	0	1	0
Epilobium_angustifolium	understorey	PN_Forillon	112	124.5	6	1
Epilobium_palustre	understorey	PN_Forillon	140	0	1	0
Epipactis_helleborine	understorey	PN_Forillon	0	117.889	0	9
Equisetum_pratense	understorey	PN_Forillon	131.5	83	2	1
Equisetum_sylvaticum	understorey	PN_Forillon	112.3	54	5	1
Eupatorium_maculatum	understorey	PN_Forillon	118	0	1	0
Fragaria_virginiana	understorey	PN_Forillon	90	54	3	1
Galium_kamtschaticum	understorey	PN_Forillon	279	0	1	0
Galium_triflorum	understorey	PN_Forillon	171.321	209.375	14	4
Gaultheria_hispidula	understorey	PN_Forillon	184.75	269.1	2	5
Geum_rivale	understorey	PN_Forillon	129	0	2	0
Goodyera_oblongifolia	understorey	PN_Forillon	110.25	0	2	0
Gymnocarpium_disjunctum	understorey	PN_Forillon	195.214	175.2	14	20
Heracleum_maximum	understorey	PN_Forillon	140	140	1	1
Huperzia_lucidula	understorey	PN_Forillon	144.5	0	5	0
Hypericum_perforatum	understorey	PN_Forillon	115	115	1	1
Impatiens_capensis	understorey	PN_Forillon	129	0	2	0
Linnaea_borealis	understorey	PN_Forillon	227.72	211.762	25	21
Lonicera_canadensis	understorey	PN_Forillon	157.074	160.121	27	29
Lycopodium_annotinum	understorey	PN_Forillon	254.182	0	11	0
Lycopodium_obscurum	understorey	PN_Forillon	104.125	83	4	1
Maianthemum_canadense	understorey	PN_Forillon	202.5	216.234	32	32
Maianthemum_racemosum	understorey	PN_Forillon	118.5	98.875	2	4
Maianthemum_trifolium	understorey	PN_Forillon	140	0	1	0
Matteuccia_struthiopteris	understorey	PN_Forillon	111.25	54	2	1
Mitchella_repens	understorey	PN_Forillon	104.5	0	1	0
Mitella_nuda	understorey	PN_Forillon	171.7	237.5	15	4
Moneses_uniflora	understorey	PN_Forillon	152.875	372.167	12	3
Nabalus_sp	understorey	PN_Forillon	148.458	179.542	12	12
Nemopanthus_mucronatus	understorey	PN_Forillon	229.5	0	1	0
Neottia_convallarioides	understorey	PN_Forillon	209.5	0	2	0
Onoclea_sensibilis	understorey	PN_Forillon	0	54	0	1
Osmorhiza_chilensis	understorey	PN_Forillon	174	0	4	0
Osmundastrum_cinnamomeum	understorey	PN_Forillon	213.5	151.611	14	9
Oxalis_acetosella	understorey	PN_Forillon	240.5	245.818	19	22
Petasites_frigidus	understorey	PN_Forillon	140	0	1	0
Phegopteris_connectilis	understorey	PN_Forillon	241	161.333	10	12
Pilosella_caespitosa	understorey	PN_Forillon	119.9	133.333	5	6
Platanthera_obtusata	understorey	PN_Forillon	140	0	1	0
Poaceae	understorey	PN_Forillon	107.5	104.5	3	1
Polypodium_virginianum	understorey	PN_Forillon	0	229.5	0	1
Polystichum_braunii	understorey	PN_Forillon	0	83	0	1
Prunella_vulgaris	understorey	PN_Forillon	140	0	1	0
Pteridium_aquilinum	understorey	PN_Forillon	164.346	158.409	13	11
Pyrola_sp	understorey	PN_Forillon	185.906	161.978	32	23
Ranunculus_sp	understorey	PN_Forillon	124.333	115	3	1
Ribes_sp	understorey	PN_Forillon	214.1	212.182	20	22
Rubus_sp	understorey	PN_Forillon	174.174	140.344	23	16
Sambucus_racemosa	understorey	PN_Forillon	154.75	195.357	4	14
Sanicula_marilandica	understorey	PN_Forillon	140	0	1	0
Scutellaria_lateriflora	understorey	PN_Forillon	0	54	0	1
Sorbus_sp	understorey	PN_Forillon	193.595	194.889	42	45
Streptopus_amplexifolius	understorey	PN_Forillon	140	0	1	0
Streptopus_lanceolatus	understorey	PN_Forillon	160.81	163	29	28
Symphyotrichum_puniceum	understorey	PN_Forillon	120.833	0	3	0
Taxus_canadensis	understorey	PN_Forillon	159.575	146.962	20	26
Trientalis_borealis	understorey	PN_Forillon	192.291	190.643	43	42
Trillium_cernuum	understorey	PN_Forillon	163	162.5	2	3
Vaccinium_angustifolium	understorey	PN_Forillon	54	0	1	0
Vaccinium_myrtilloides	understorey	PN_Forillon	229.5	0	1	0
Vaccinium_ovalifolium	understorey	PN_Forillon	328.167	338.5	6	3
Viburnum_edule	understorey	PN_Forillon	158.438	281.05	8	10
Viburnum_opulus	understorey	PN_Forillon	155.75	54	2	1
Vicia_cracca	understorey	PN_Forillon	0	104.5	0	1
Viola_sp	understorey	PN_Forillon	139.5	305	5	1
Acer_spicatum	understorey	PN_Megantic	667.749	683.2	43	38
Actaea_sp	understorey	PN_Megantic	656.3	596.76	12	10
Ageratina_altissima	understorey	PN_Megantic	632.329	624.8	7	2
Allium_tricoccum	understorey	PN_Megantic	775.3	0	1	0
Aralia_nudicaulis	understorey	PN_Megantic	695.993	690.578	28	36
Aralia_racemosa	understorey	PN_Megantic	571.65	587.833	2	3
Arisaema_triphyllum	understorey	PN_Megantic	631.517	611.131	6	13
Athyrium_filix_femina	understorey	PN_Megantic	638.327	666.928	22	36
Botrychium_virginianum	understorey	PN_Megantic	608.388	606.1	8	1
Carex_arctata	understorey	PN_Megantic	611.14	639.395	5	21
Carex_communis	understorey	PN_Megantic	0	662.3	0	2
Carex_deweyana	understorey	PN_Megantic	681.1	661.7	1	13
Carex_intumescens	understorey	PN_Megantic	601.921	639.327	19	30
Carex_sp	understorey	PN_Megantic	619.355	662.969	20	39
Caulophyllum_thalictroides	understorey	PN_Megantic	0	584.3	0	1
Chelone_glabra	understorey	PN_Megantic	474.85	484.1	2	1
Chrysosplenium_americanum	understorey	PN_Megantic	537.65	628.8	2	4
Circaea_alpina	understorey	PN_Megantic	589.7	654.993	4	14
Clintonia_borealis	understorey	PN_Megantic	716.054	713.784	41	44
Coptis_trifolia	understorey	PN_Megantic	756.883	723.118	18	22
Cornus_alternifolia	understorey	PN_Megantic	615.742	607.691	19	11
Cornus_canadensis	understorey	PN_Megantic	737.456	712.174	16	19
Corylus_cornuta	understorey	PN_Megantic	606.427	619.13	11	10
Cypripedium_acaule	understorey	PN_Megantic	516.55	512.62	2	5
Dennstaedtia_punctilobula	understorey	PN_Megantic	0	647.973	0	22
Deparia_acrostichoides	understorey	PN_Megantic	628.342	593.245	12	11
Diervilla_lonicera	understorey	PN_Megantic	551.525	468.5	4	1
Dryopteris_carthusiana	understorey	PN_Megantic	695.409	703.09	47	48
Dryopteris_goldiana	understorey	PN_Megantic	652.5	0	1	0
Epilobium_angustifolium	understorey	PN_Megantic	469.833	0	3	0
Epilobium_ciliatum	understorey	PN_Megantic	465.6	594.45	1	4
Epipactis_helleborine	understorey	PN_Megantic	625.5	608.663	1	8
Equisetum_sylvaticum	understorey	PN_Megantic	514.867	682.267	3	3
Erigeron_sp	understorey	PN_Megantic	620.8	0	1	0
Eupatorium_maculatum	understorey	PN_Megantic	465.6	0	1	0
Fragaria_virginiana	understorey	PN_Megantic	495.95	484.1	2	1
Galeopsis_tetrahit	understorey	PN_Megantic	0	612.075	0	8
Galium_kamtschaticum	understorey	PN_Megantic	633.2	703.186	3	7
Galium_triflorum	understorey	PN_Megantic	603.5	654.827	16	11
Gaultheria_hispidula	understorey	PN_Megantic	1013	717.25	1	2
Gaultheria_procumbens	understorey	PN_Megantic	0	465.6	0	1
Goodyera_repens	understorey	PN_Megantic	588.15	0	2	0
Gymnocarpium_disjunctum	understorey	PN_Megantic	534.9	673.2	5	4
Habenaria_sp	understorey	PN_Megantic	526.3	589.433	1	6
Huperzia_lucidula	understorey	PN_Megantic	603.736	661.097	22	34
Hydrocotyle_americana	understorey	PN_Megantic	0	606.1	0	1
Impatiens_capensis	understorey	PN_Megantic	610.807	619.046	15	13
Juncus_tenuis	understorey	PN_Megantic	0	484.1	0	1
Linnaea_borealis	understorey	PN_Megantic	465.6	0	1	0
Lonicera_canadensis	understorey	PN_Megantic	578.037	606.871	19	24
Lycopodium_annotinum	understorey	PN_Megantic	783.6	556.517	1	6
Lycopodium_clavatum	understorey	PN_Megantic	0	478.6	0	1
Lycopodium_obscurum	understorey	PN_Megantic	472.75	561.171	4	7
Lycopus_uniflorus	understorey	PN_Megantic	0	484.1	0	1
Maianthemum_canadense	understorey	PN_Megantic	679.352	647.183	21	36
Maianthemum_racemosum	understorey	PN_Megantic	635.511	624.173	19	22
Matteuccia_struthiopteris	understorey	PN_Megantic	465.6	624.8	1	2
Medeola_virginiana	understorey	PN_Megantic	586.58	519.767	5	6
Mitchella_repens	understorey	PN_Megantic	575.25	614.633	4	6
Moneses_uniflora	understorey	PN_Megantic	0	789.9	0	1
Nabalus_sp	understorey	PN_Megantic	602.317	631.9	12	17
Nemopanthus_mucronatus	understorey	PN_Megantic	474.167	469.833	3	3
Neottia_cordata	understorey	PN_Megantic	0	789.9	0	1
Oclemena_acuminata	understorey	PN_Megantic	639.103	673.995	32	42
Onoclea_sensibilis	understorey	PN_Megantic	495.95	529.85	2	4
Osmorhiza_claytonii	understorey	PN_Megantic	587.673	616.508	11	12
Osmunda_claytoniana	understorey	PN_Megantic	623.111	0	9	0
Osmundastrum_cinnamomeum	understorey	PN_Megantic	521.133	609.627	3	11
Ostrya_virginiana	understorey	PN_Megantic	559	559	1	1
Oxalis_acetosella	understorey	PN_Megantic	719.67	703.09	40	48
Panax_quinquefolius	understorey	PN_Megantic	0	569.25	0	2
Phegopteris_connectilis	understorey	PN_Megantic	643.086	695.728	22	36
Poaceae	understorey	PN_Megantic	621.548	639.948	27	33
Polygonatum_pubescens	understorey	PN_Megantic	632.608	647.624	13	21
Polypodium_virginianum	understorey	PN_Megantic	676.875	736.275	4	4
Polystichum_acrostichoides	understorey	PN_Megantic	590.45	591.02	4	5
Polystichum_braunii	understorey	PN_Megantic	701.1	600.6	2	3
Pteridium_aquilinum	understorey	PN_Megantic	481.35	462.7	2	2
Pyrola_sp	understorey	PN_Megantic	579.28	644.8	5	5
Ranunculus_sp	understorey	PN_Megantic	484.1	597.7	1	1
Ribes_sp	understorey	PN_Megantic	667.165	749.364	20	28
Rubus_sp	understorey	PN_Megantic	663.085	662.277	26	31
Sambucus_racemosa	understorey	PN_Megantic	623.685	654.92	27	25
Sorbus_sp	understorey	PN_Megantic	732.211	778.626	18	23
Streptopus_amplexifolius	understorey	PN_Megantic	727.864	731.294	14	17
Streptopus_lanceolatus	understorey	PN_Megantic	633.938	666.405	24	37
Symphyotrichum_puniceum	understorey	PN_Megantic	465.6	542.467	1	3
Taraxacum_campylodes	understorey	PN_Megantic	0	625.06	0	5
Taxus_canadensis	understorey	PN_Megantic	617.5	584.3	2	1
Thalictrum_sp	understorey	PN_Megantic	663.35	683.383	2	6
Thelypteris_noveboracensis	understorey	PN_Megantic	612.6	612.767	19	18
Tiarella_cordifolia	understorey	PN_Megantic	621.864	634	22	22
Trientalis_borealis	understorey	PN_Megantic	697.235	645.778	23	27
Trillium_erectum	understorey	PN_Megantic	643.13	672.071	27	38
Trillium_undulatum	understorey	PN_Megantic	638.606	654.9	17	23
Vaccinium_myrtilloides	understorey	PN_Megantic	520.233	469.5	3	4
Veratrum_viride	understorey	PN_Megantic	650.38	645.814	5	7
Viburnum_lantanoides	understorey	PN_Megantic	663.891	641.832	32	34
Viburnum_nudum	understorey	PN_Megantic	584.1	464.633	9	3
Viola_sp	understorey	PN_Megantic	612.043	629.394	28	18
