## Supplementary_S4_IndVal for "Different temporal trends in vascular plant and bryophyte communities along elevational gradients over four decades of warming"

### Sheet: RVW_Bryo
Appendix S4 - Details on IndVal results
	Bryophytes
	Forillon, original #sps. 1	stat	p.value
	Dicranum fuscescens	0.74	0.001	***
	Forillon, recent #sps.5
	Dicranum montanum	0.625	0.002	**
	Dicranum polysetum	0.554	0.001	***
	Brachythecium campestre	0.484	0.001	***
	Pseudoleskeella tectorum	0.413	0.009	**
	Plagiochila porelloides	0.357	0.026	*
	Megantic, original #sps. 6
	Brotherella recurvans	0.729	0.001	***
	Dicranum fuscescens	0.639	0.001	***
	Paraleucobryum longifolium	0.531	0.001	***
	Hypnum pallescens	0.484	0.001	***
	Bryhnia novae-angliae	0.438	0.035	*
	Brachythecium reflexum	0.386	0.006	**
	Megantic, recent #sps. 4
	Atrichum altecristatum	0.600	0.001	***
	Hylocomiastrum umbratum	0.543	0.003	**
	Dicranum polysetum	0.447	0.002	**
	Hypnum curvifolium	0.447	0.001	***
	Vascular plants
	Forillon, original #sps. 6	stat	p.value
	Mitella nuda	0.497	0.008	**
	Lycopodium annotinum	0.479	0.002	**
	Galium triflorum	0.476	0.021	*
	Moneses uniflora	0.447	0.029	*
	Carex arctata	0.382	0.012	*
	Epilobium angustifolium	0.354	0.031	*
	Forillon, recent #sps. 2
	Sambucus racemosa	0.476	0.011	*
	Epipactis helleborine	0.433	0.003	**
	Megantic, original #sps. 2
	Osmunda claytoniana	0.433	0.004	**
	Botrychium virginianum	0.408	0.006	**
	Megantic, recent #sps. 9
	Dennstaedtia punctilobula	0.677	0.001	***
	Carex arctata	0.594	0.001	***
	Carex deweyana	0.520	0.001	***
	Circaea alpina	0.476	0.017	*
	Osmundastrum cinnamomeum	0.424	0.049	*
	Epipactis helleborine	0.408	0.007	**
	Galeopsis tetrahit	0.408	0.008	**
	Lycopodium annotinum	0.354	0.030	*
	Habenaria sp	0.354	0.025	*
